# Microbial single-cell RNA sequencing by split-pool barcoding

**DOI:** 10.1101/869248

**Authors:** Anna Kuchina, Leandra M. Brettner, Luana Paleologu, Charles M. Roco, Alexander B. Rosenberg, Alberto Carignano, Ryan Kibler, Matthew Hirano, R. William DePaolo, Georg Seelig

## Abstract

Single-cell RNA-sequencing (scRNA-seq) has become an essential tool for characterizing multi-celled eukaryotic systems but current methods are not compatible with bacteria. Here, we introduce microSPLiT, a low cost and high-throughput scRNA-seq method that works for gram-negative and gram-positive bacteria and can resolve transcriptional states that remain hidden at a population level. We applied microSPLiT to >25,000 *Bacillus subtilis* cells sampled from different growth stages, creating a detailed atlas of changes in metabolism and lifestyle. We not only retrieve detailed gene expression profiles associated with known but rare states such as competence and PBSX prophage induction, but also identify novel and unexpected gene expression states including heterogeneous activation of a niche metabolic pathway in a subpopulation of cells. microSPLiT empowers high-throughput analysis of gene expression in complex bacterial communities.
