## Supplementary material for "Microbial single-cell RNA sequencing by split-pool barcoding": Auxiliary Table S4

Cluster	Gene_names	Scores
0	ptsG	60.275845
0	glpK	58.802277
0	rpsL	55.576836
0	glpD	55.50566
0	adk	53.625687
0	fusA	53.515495
0	rplC	53.16699
0	rpsH	52.64188
0	secY	52.603245
0	rpsC	51.89962
0	glpF	51.775482
0	mapA	50.89325
0	rplP	50.84475
0	rplJ	50.833965
0	rpoA	49.689743
0	rplU	49.394062
0	glpT	49.166477
0	rplF	49.08569
0	rplE	48.807278
0	ptsI	48.586468
0	rplB	48.495754
0	ybzG	48.366997
0	rplK	48.34581
0	rpsQ	48.0176
0	rplW	47.398552
0	rpsJ	47.01985
0	rplGB	46.33441
0	rpsB	46.05691
0	rpsG	45.914143
0	rplM	45.39124
0	ssbA	45.351875
0	rpsD	44.97942
0	rpsF	44.93466
0	pdhA	44.918655
0	rplNA	44.13197
0	rplD	43.31466
0	rpsNA	43.134533
0	rplO	42.54474
0	tig	42.16843
0	glpQA	42.104618
0	rplA	42.062744
0	infA	41.55375
0	rplX	40.50132
0	rpsM	39.98321
0	bglA	38.88568
0	infC	38.872852
0	rplS	38.481995
0	rplR	37.586544
0	gapA	37.487804
0	pdhC	37.33627
0	ysxB	37.24392
0	tufA	37.07054
0	rpsE	37.034557
0	rpoB	36.772808
0	mtlA	36.539467
0	rplV	36.288586
0	rpsS	36.26134
0	rpmC	35.72475
0	bipA	35.42347
0	rpoC	34.80301
1	fusA	37.819912
1	adk	27.371012
1	glpK	26.849634
1	ptsG	25.872078
1	rpsL	25.451822
1	secY	25.21911
1	rpoA	24.88142
1	rplC	24.618416
1	rplP	22.216473
1	rpsC	21.583584
1	glpD	21.07055
1	rpsH	20.64977
1	mapA	20.099325
1	ptsI	18.241343
1	tufA	17.8124
1	rplB	17.750978
1	rplK	16.871984
1	rplF	16.637356
1	ybzG	16.548569
1	pdhA	16.313196
1	rplU	15.770345
1	glpF	15.6989155
1	rplJ	15.441517
1	rplW	15.316266
1	rplE	15.024056
1	rpsQ	14.8831
1	rpsJ	14.865014
1	rplGB	14.005231
1	ssbA	13.675777
1	pgm	13.39802
1	rpsF	13.291752
1	glpT	12.80782
1	glpQA	12.605076
1	rplNA	12.424049
1	rplD	12.257606
1	gapA	11.6677065
1	mtlA	11.617421
1	rpsG	11.387642
1	rpsB	11.224809
1	tig	11.14389
1	rpsNA	11.000573
1	rplM	10.170568
1	rplA	9.793032
1	rplO	9.400726
1	rpoB	9.2893
1	bglA	9.260966
1	pdhC	9.006278
1	rplX	8.951176
1	rpsM	8.939747
1	rpsD	8.801078
1	infA	8.6143875
1	infC	8.418837
1	rpsS	8.1341915
1	rplR	8.125382
1	mtlF	7.858316
1	rpmC	7.6069613
1	mtlD	7.0851464
1	cshA	6.9494753
1	rplS	6.618626
1	ysxB	6.4397764
2	fusA	39.95462
2	manP	27.630062
2	manA	25.754759
2	tufA	25.532661
2	pdhA	22.079935
2	adk	21.711
2	rplC	21.242361
2	rpsC	18.974747
2	secY	18.37776
2	rpoA	18.166231
2	pdhC	14.793772
2	rplK	14.716852
2	rplP	14.507411
2	mapA	13.831062
2	rpsL	12.809711
2	rpsJ	12.571237
2	rplU	12.101943
2	treP	11.713536
2	ssbA	11.596608
2	rpsH	11.440653
2	treA	11.419632
2	ysxB	11.324049
2	rplB	10.720269
2	rplJ	9.771411
2	rpsF	9.58315
2	ptsI	9.19859
2	tig	8.991314
2	pdhD	8.4683695
2	rplS	8.414089
2	rplA	8.326749
2	rpsD	8.24214
2	rpsB	7.934124
2	rplF	7.726954
2	rplE	7.7189207
2	rpoC	7.497097
2	rplGB	7.4605684
2	rplW	7.454498
2	rpsQ	7.268344
2	rpoB	7.1033645
2	rplD	7.044274
2	ybzG	6.766302
2	rplM	6.701439
2	rplNA	6.606062
2	fbaA	6.356888
2	rpsG	5.880455
2	dltA	5.6032276
2	bglH	5.458849
2	pdhB	5.416151
2	ansB	5.263766
2	rpsO	5.2551317
2	pfkA	5.1877255
2	mleN	4.8835406
2	yjdF	4.8131943
2	bglP	4.5557923
2	dltD	4.31389
2	ldh	4.232007
2	rplO	3.8817382
2	ptsG	3.6476693
2	manR	3.612504
2	ackA	3.584745
3	manP	39.15734
3	manA	38.760128
3	bglH	35.107212
3	bglP	33.312492
3	yjdF	25.547482
3	rpsC	24.530123
3	pdhA	24.291445
3	rplS	23.755125
3	rplC	23.557497
3	treP	23.54926
3	adk	23.362648
3	rplP	23.160023
3	ysxB	23.109222
3	rplK	22.985266
3	fusA	22.84078
3	secY	22.775358
3	rpoA	22.611654
3	rpsL	22.503452
3	rpsD	22.289722
3	mapA	22.157135
3	rplGB	21.887854
3	rplA	21.761951
3	rplJ	21.342989
3	pdhD	21.307938
3	rplD	21.283564
3	rplU	21.241405
3	manR	21.196486
3	rpsO	20.937439
3	rpsJ	20.91925
3	rpsQ	20.597385
3	ssbA	20.576296
3	tig	20.554697
3	treA	20.48896
3	pdhB	20.379759
3	pdhC	20.280252
3	rplE	20.12847
3	tufA	20.006948
3	rpsG	19.928501
3	rplM	19.609148
3	rplB	19.589752
3	ybzG	19.235455
3	rpsH	19.17852
3	rpsB	19.12667
3	rpsF	18.937317
3	pfkA	18.676834
3	fbaA	18.493896
3	rplNA	18.385443
3	dltD	18.245125
3	rplF	18.025799
3	ldh	17.974657
3	dltA	17.973085
3	rpoC	17.455679
3	ftsH	17.126308
3	rplO	16.702362
3	rpoB	16.556692
3	pyrG	16.48917
3	mleN	16.11988
3	bipA	16.038809
3	rplX	15.999618
3	rpsE	15.95036
4	pdhA	39.00089
4	rplC	38.575882
4	pdhC	37.746723
4	rpsC	37.022736
4	treA	36.590168
4	treP	36.21638
4	manP	35.79232
4	adk	35.432755
4	rpsF	35.398407
4	ssbA	34.350815
4	manA	34.238777
4	rplU	34.033978
4	fusA	33.92183
4	rpsJ	33.778717
4	rplP	33.174805
4	rpsH	33.121117
4	rplW	32.82422
4	rpsL	32.60914
4	rplJ	32.362663
4	rplB	32.35355
4	rplF	32.335655
4	secY	32.1641
4	rpoA	31.918695
4	rplK	31.61524
4	tufA	30.885796
4	fbaA	30.717316
4	mapA	30.681738
4	ysxB	30.532438
4	pdhD	30.316786
4	rpoC	30.19781
4	rplD	30.159187
4	ptsI	29.960722
4	tig	29.753567
4	ybzG	29.47329
4	rplNA	29.308989
4	ansB	29.29434
4	rpsD	29.258852
4	rplM	29.1281
4	rplE	28.718596
4	rpoB	28.5204
4	rplA	27.922709
4	rpsG	27.813608
4	rpsB	27.512514
4	mleN	26.79121
4	pdhB	26.781136
4	pfkA	26.168627
4	rpsQ	25.831795
4	ldh	25.5321
4	sufC	25.34698
4	rplGB	25.260563
4	ansA	24.995726
4	rplO	24.767971
4	ackA	24.56879
4	infC	24.524323
4	rplS	24.435352
4	ftsH	24.332882
4	rpsNA	23.98672
4	guaA	23.828516
4	sufB	23.735281
4	ahpC	23.141348
5	rpoA	19.848816
5	adk	17.15725
5	tufA	17.04824
5	secY	16.08236
5	odhA	15.120355
5	mapA	14.9870205
5	hag	14.749981
5	yvaA	13.853667
5	fbaA	13.788318
5	ptsI	13.665042
5	pdhD	13.061461
5	fusA	12.926771
5	gndA	12.691202
5	rpoC	12.6844845
5	pdhC	12.681015
5	ctc	12.280313
5	yqgA	12.165528
5	wapA	11.486832
5	srfAC	11.442274
5	ptsG	11.172267
5	clpP	11.079882
5	ansB	10.787754
5	clpC	10.380163
5	ahpF	10.305409
5	sufC	10.167778
5	lrgB	10.030837
5	gsiB	9.859112
5	groEL	9.717826
5	dps	9.545074
5	ahpC	9.360299
5	ansA	9.22316
5	mleN	9.041158
5	gudB	9.031461
5	gspA	8.936076
5	bdhA	8.896286
5	sufB	8.872071
5	sdhA	8.71387
5	rpsC	8.676553
5	tkt	8.669239
5	srfAB	8.574022
5	wprA	8.238198
5	groES	8.235543
5	rplF	7.958362
5	rny	7.814028
5	dctP	7.8071275
5	glyA	7.6747274
5	pdhA	7.5760684
5	odhB	7.5522923
5	ytxH	7.525703
5	yvgN	7.496279
5	rplP	7.370312
5	lrgA	7.2624006
5	rpsH	7.231105
5	ybzG	7.1505537
5	pgm	7.040669
5	mleA	6.9504733
5	salA	6.9265585
5	pgk	6.9175396
5	guaB	6.7907004
5	rplO	6.7788644
6	licH	55.60417
6	licC	40.519432
6	licA	34.040905
6	sucC	28.68314
6	gapB	26.682129
6	icd	18.346586
6	groEL	17.979837
6	licB	17.494877
6	mdh	14.01728
6	sucD	11.163862
6	hpf	10.933492
6	ald	10.568065
6	dhbF	10.071754
6	groES	9.214679
6	citZ	8.594065
6	dctP	8.233484
6	feuA	8.196881
6	clpC	7.9038196
6	oppA	6.2532516
6	ahpF	6.0863266
6	tdh	5.560126
6	dhbA	5.4972196
6	rbsA	4.6840487
6	citB	4.5460153
6	odhA	4.4973545
6	ptb	4.423064
6	dhbB	4.4182706
6	pckA	4.261688
6	bcd	4.2080913
6	dhaS	4.122961
6	glmS	3.6898823
6	ndk	3.6652083
6	dhbE	3.5956917
6	kbl	3.5248737
6	buk	3.510398
6	fumC	3.4780972
6	bkdAA	3.3306422
6	yukJ	3.3199186
6	lpdV	3.1614404
6	lrgB	3.0932431
6	spoVG	3.0451658
6	glcD	2.9424841
6	acsA	2.8310432
6	yxiE	2.75903
6	lrgA	2.7197294
6	dhbC	2.6724567
6	yukE	2.451523
6	gmuD	2.3591762
6	rbsB	2.3151195
6	speD	2.210237
6	rapA	2.183456
6	ahpC	2.1595268
6	metE	2.0742693
6	yerA	2.0240831
6	pepF	1.8241181
6	pgi	1.8049252
6	htpG	1.8013444
6	mcsB	1.7996315
6	albA	1.7055905
6	cwlS	1.6843048
7	licH	37.27001
7	licC	36.900066
7	licA	31.050255
7	dctP	26.456621
7	sucC	25.18722
7	odhA	23.454542
7	icd	23.327314
7	licB	22.290556
7	rbsA	21.140518
7	lpdV	20.856298
7	citB	20.851992
7	mdh	20.050526
7	oppA	19.85977
7	bcd	19.717318
7	citZ	19.123447
7	sucD	18.457335
7	gapB	17.949049
7	ptb	17.661509
7	rbsB	17.519682
7	bkdAA	17.508968
7	buk	16.65896
7	gudB	16.598003
7	sdhA	16.410559
7	odhB	16.391651
7	fumC	16.373377
7	bkdAB	15.1168375
7	rbsC	14.534704
7	tdh	13.7233715
7	bkdB	13.706065
7	lutB	13.1230955
7	hag	12.402048
7	groEL	12.37934
7	sdhB	12.331366
7	rsbW	12.087817
7	ywsB	12.005892
7	bdhA	11.970426
7	ndk	11.627795
7	rpfA	11.4167795
7	ald	11.241771
7	pgi	11.163914
7	yvaA	10.773969
7	glcD	10.494948
7	lutC	10.239064
7	pepF	10.228235
7	tkt	10.22298
7	glpK	10.220948
7	rbsK	10.139675
7	yvfH	9.91697
7	acsA	9.823093
7	pycA	9.747138
7	lrgB	9.6878195
7	srfAA	9.625409
7	kbl	9.423181
7	speD	9.352015
7	ybeC	9.307952
7	ldh	9.304734
7	rbsR	9.250195
7	ahpF	9.128256
7	groES	9.083873
7	glcF	8.704237
8	licH	36.316143
8	licC	32.750767
8	licA	28.930632
8	gapB	26.974234
8	sucC	26.781897
8	groEL	26.535612
8	icd	23.50773
8	groES	22.02945
8	licB	21.263512
8	clpC	20.971725
8	mdh	20.6933
8	dhbF	20.232721
8	feuA	20.208876
8	sucD	18.92354
8	glmS	17.964605
8	hpf	17.80299
8	ald	16.979574
8	citZ	16.455353
8	ahpC	16.05672
8	dhbA	15.919493
8	ahpF	14.873462
8	citB	14.605104
8	dhaS	13.716914
8	pckA	13.379155
8	bcd	13.269313
8	yukE	13.186752
8	fumC	13.13739
8	rbsA	13.089692
8	oppA	12.979317
8	acsA	12.905347
8	pgi	12.530784
8	speD	12.449302
8	rbsB	11.674507
8	tdh	11.513708
8	gudB	11.503292
8	ndk	11.420216
8	dhbB	11.399614
8	buk	11.000733
8	rapA	10.894043
8	dhbE	10.864558
8	yvgN	10.502902
8	tkt	10.425501
8	rpfA	10.254389
8	acoA	10.033868
8	pepF	9.990862
8	dhbC	9.841029
8	ptb	9.820143
8	lpdV	9.57165
8	lrgB	9.48667
8	bkdAA	9.485614
8	dctP	9.245458
8	odhB	9.186852
8	yukJ	9.146561
8	mcsB	9.104839
8	yxiE	9.099988
8	acoB	8.6804695
8	gltA	8.612622
8	bkdAB	8.604959
8	kbl	8.557859
8	odhA	8.347575
9	iolD	26.572725
9	iolG	23.679981
9	iolF	21.879778
9	iolE	20.44225
9	mmsA	18.56722
9	iolH	18.14811
9	iolB	17.616243
9	iolC	17.409185
9	iolI	14.847399
9	gapB	14.042652
9	oppA	11.710563
9	acoC	10.283013
9	acoA	9.891998
9	acoL	9.821368
9	iolJ	8.715853
9	acoB	8.131108
9	citB	6.5319486
9	pckA	5.6212687
9	iolT	4.8953547
9	sucC	4.059694
9	sucD	3.6533797
9	iolS	3.609584
9	speD	3.5377145
9	icd	3.5057735
9	bcd	3.1176424
9	citZ	2.6269352
9	rocD	2.623825
9	buk	2.570067
9	ald	2.1808472
9	glcD	2.177444
9	rocA	2.1739323
9	bkdAA	2.1478307
9	odhA	2.078725
9	iolR	1.8634161
9	rocE	1.7507479
9	lutB	1.6763611
9	argI	1.6517361
9	bkdAB	1.6268344
9	pksJ	1.5937005
9	katA	1.5847694
9	bkdB	1.5143371
9	dhaS	1.4868835
9	lutC	1.45141
9	oppF	1.3604782
9	gcvPB	1.3469579
9	mdh	1.3108478
9	yvfH	1.2879695
9	gcvT	1.2600313
9	acsA	1.2193713
9	oppD	1.1965991
9	lpdV	1.1888193
9	pksN	1.1824975
9	pksL	1.1032078
9	oppB	1.0431349
9	putC	0.93120503
9	ilvB	0.868525
9	gene:BSU11382	0.8338153
9	melA	0.8135626
9	glcF	0.8105955
9	ctaD	0.7319172
10	acoC	48.235336
10	acoA	45.412075
10	acoL	42.4469
10	acoB	41.437042
10	gapB	37.168373
10	sucC	22.652285
10	citB	22.299198
10	bcd	17.058382
10	dhaS	15.826739
10	sucD	13.908746
10	buk	13.576877
10	lpdV	13.359563
10	bkdAA	13.123943
10	pckA	12.955938
10	speD	12.607732
10	bkdB	11.217004
10	bkdAB	10.419576
10	icd	10.100935
10	citZ	9.840609
10	mdh	9.305359
10	oppA	8.963997
10	rbsA	7.1572013
10	glmS	7.077183
10	albA	6.6035867
10	kbl	6.581631
10	ptb	6.023583
10	msmE	5.8124814
10	glcD	5.573008
10	odhA	5.5318403
10	pksJ	5.4072895
10	acsA	5.153199
10	tdh	5.0950265
10	melA	4.6845903
10	hpf	4.662708
10	ald	4.434006
10	rapA	4.250798
10	gcvPB	4.1855836
10	glcF	3.9540827
10	ppsA	3.3628068
10	ytkA	3.1081657
10	pksE	3.0865946
10	iseA	3.014756
10	lutB	2.993225
10	gcvPA	2.9293005
10	rbsB	2.905113
10	msmR	2.8389513
10	ppsB	2.821544
10	qcrC	2.7828667
10	ctaD	2.609894
10	amyC	2.5627275
10	yukJ	2.543422
10	amyD	2.5136771
10	phoP	2.4533458
10	gcvT	2.3582394
10	metE	2.115182
10	ctaC	2.0658758
10	qcrA	2.011264
10	qcrB	1.9381537
10	gsiB	1.8534712
10	pksL	1.7840983
11	srfAB	37.06745
11	srfAA	33.14473
11	katA	26.136421
11	rocA	24.355698
11	hag	20.880646
11	oppA	19.645874
11	ahpF	18.370869
11	rocD	17.83478
11	putC	17.597559
11	gapB	17.31987
11	srfAC	16.695381
11	argI	15.922048
11	rocE	14.047324
11	pksL	11.499004
11	putB	7.4946475
11	pksM	7.2052207
11	pksJ	7.0543704
11	rocG	5.9313188
11	fliD	5.7464075
11	pksN	5.5610385
11	gene:BSU11382	4.8560677
11	pckA	4.846035
11	gene:BSU11381	3.8734117
11	rocB	3.4743311
11	yfmT	3.2968316
11	oppF	3.170368
11	msmE	2.8361888
11	ppsE	2.8139699
11	pksR	2.8114226
11	melA	2.7644484
11	ppsB	2.7493951
11	gcvPB	2.5469089
11	ppsC	2.4784777
11	yfmS	2.3137486
11	ctaD	2.1734757
11	speD	2.0334353
11	srfAD	2.0300605
11	oppD	2.0045764
11	epr	1.9594077
11	ppsD	1.8556185
11	ilvB	1.8124269
11	ppsA	1.7518245
11	gcvPA	1.703851
11	flgL	1.6522962
11	qcrC	1.6287453
11	ilvC	1.5669075
11	flgE	1.4235889
11	hemL	1.3938595
11	ctaC	1.3673917
11	rocC	1.3517615
11	albA	1.3270442
11	appC	1.2656941
11	ylqB	1.2582779
11	narG	1.2526362
11	spbC	1.1705567
11	appF	1.1624964
11	fliT	1.1527679
11	oppB	1.1388143
11	cheA	1.1326932
11	narH	1.1273245
12	srfAB	37.66367
12	srfAA	35.05388
12	srfAC	22.834055
12	rapA	12.249917
12	carB	5.694375
12	bpr	4.430053
12	srfAD	4.111364
12	spbC	2.8141918
12	acsA	2.6207726
12	argH	2.4696157
12	gene:BSU11382	2.194977
12	carA	2.0305176
12	dppE	1.981396
12	gene:BSU11381	1.9676583
12	argF	1.9194906
12	yheH	1.541703
12	ctaD	1.4658148
12	yncM	1.3257215
12	dhaS	1.1513466
12	hutU	1.1423699
12	hutH	0.9791422
12	narG	0.9764623
12	gabT	0.973235
12	ylqB	0.9599173
12	pksR	0.85515285
12	hutI	0.8461705
12	appF	0.82082945
12	argD	0.8048528
12	vpr	0.7855044
12	rapH	0.78438115
12	comGA	0.77345634
12	yxbC	0.76710635
12	pycA	0.7516865
12	rocB	0.70022327
12	comFA	0.69447005
12	narH	0.68237066
12	ilvC	0.6572178
12	rttN	0.65013415
12	spoVG	0.6215088
12	rocC	0.4980973
12	skfB	0.49497268
12	appC	0.4659577
12	hutG	0.4590584
12	mntC	0.4574486
12	sat	0.4523606
12	argG	0.447151
12	skfA	0.44342005
12	citA	0.44150612
12	ctaF	0.42876813
12	ctaC	0.42761824
12	sumT	0.42459816
12	cysH	0.42071897
12	yjdB	0.41207302
12	hutM	0.39195678
12	yhaA	0.36689132
12	yxbB	0.35628012
12	cysP	0.35098687
12	narI	0.34481934
12	rocA	0.33883998
12	yydF	0.33095425
13	xkdF	10.094117
13	xkdK	9.806651
13	xkdG	9.806491
13	ybfG	9.803317
13	xkdV	9.229794
13	xkdO	8.938168
13	ykuG	8.917075
13	xkdQ	8.076582
13	xkdP	7.7878203
13	xlyA	7.4997926
13	xlyB	7.499243
13	xkdE	7.496814
13	xtmA	7.495943
13	ykzL	7.208683
13	xepA	6.9217205
13	xhlB	6.634174
13	xkdI	6.6329594
13	xkdJ	6.345298
13	xkdT	6.3449774
13	ykzM	5.7686696
13	xhlA	5.4801717
13	xkdH	4.9029245
13	xkdM	4.614358
13	xtmB	4.613029
13	ykzU	4.6077476
13	xkdU	4.3257575
13	xkdW	4.0382338
13	xkzA	3.461559
13	xkdS	3.4610093
13	xkdN	2.8829598
13	ybfF	1.12033
13	yjqC	0.8218992
13	mcpC	0.59107584
13	tagC	0.56210124
13	liaI	0.55419594
13	amtB	0.55286694
13	yjqB	0.5385228
13	ykuI	0.5289906
13	sacA	0.44029084
13	recX	0.41300038
13	manP	0.39347774
13	malS	0.37773585
13	dat	0.36085978
13	ytpB	0.35894644
13	phoP	0.35777783
13	rok	0.34634382
13	msmX	0.33639917
13	sbcE	0.32414022
13	yjoA	0.29735386
13	hemE	0.28830287
13	oppD	0.2869624
13	xkdA	0.2819786
13	ymfD	0.280684
13	hmp	0.28007677
13	glsB	0.27960703
13	ureB	0.27957267
13	yxeN	0.278679
13	ycbD	0.2786103
13	comZ	0.27773955
13	yxdL	0.2775906
